# Subgenomic RNAs as molecular indicators of asymptomatic SARS-CoV-2 infection

**DOI:** 10.1101/2021.02.06.430041

**Authors:** Chee Hong Wong, Chew Yee Ngan, Rachel L. Goldfeder, Jennifer Idol, Chris Kuhlberg, Rahul Maurya, Kevin Kelly, Gregory Omerza, Nicholas Renzette, Francine De Abreu, Lei Li, Frederick A. Browne, Edison T. Liu, Chia-Lin Wei

## Abstract

In coronaviridae such as SARS-CoV-2, subgenomic RNAs (sgRNA) are replicative intermediates, therefore, their abundance and structures could infer viral replication activity and severity of host infection. Here, we systematically characterized the sgRNA expression and their structural variation in 81 clinical specimens collected from symptomatic and asymptomatic individuals with a goal of assessing viral genomic signatures of disease severity. We demonstrated the highly coordinated and consistent expression of sgRNAs from individuals with robust infections that results in symptoms, and found their expression is significantly repressed in the asymptomatic infections, indicating that the ratio of sgRNAs to genomic RNA (sgRNA/gRNA) is highly correlated with the severity of the disease. Using long read sequencing technologies to characterize full-length sgRNA structures, we also observed widespread deletions in viral RNAs, and identified unique sets of deletions preferentially found primarily in symptomatic individuals, with many likely to confer changes in SARS-CoV-2 virulence and host responses. Furthermore, based on the sgRNA structures, the frequently occurred structural variants in SARS-CoV-2 genomes serves as a mechanism to further induce SARS-CoV-2 proteome complexity. Taken together, our results show that differential sgRNA expression and structural mutational burden both appear to be correlated with the clinical severity of SARS-CoV-2 infection. Longitudinally monitoring sgRNA expression and structural diversity could further guide treatment responses, testing strategies, and vaccine development.
