## Supplementary Table 1. Sample summary for "Subgenomic RNAs as molecular indicators of asymptomatic SARS-CoV-2 infection"

### Sheet: ST.1
Supplementary Table 1. Sample summary
								Sequencing Approach
Sample ID	Age	Gender	Specimen Type	Collection date		Clinical spectrum		Amplicon	PolyA+-RNA	Iso-Seq
146505	86	F	Nasopharyngeal	2020-07-13		Asymptomatic		Yes	No	No
146700	18	M	Anterior Nasal	2020-09-13		Asymptomatic		Yes	No	No
146716	18	M	Anterior Nasal	2020-09-13		Asymptomatic		Yes	No	No
147008	19	F	Anterior Nasal	2020-09-13		Asymptomatic		Yes	No	No
147046	18	F	Anterior Nasal	2020-09-14		Asymptomatic		Yes	No	No
155674	18	F	Anterior Nasal	2020-09-15		Asymptomatic		Yes	No	No
156032	18	F	Anterior Nasal	2020-09-15		Asymptomatic		Yes	No	No
156274	18	F	Anterior Nasal	2020-09-15		Asymptomatic		Yes	No	No
840618	49	M	Anterior Nasal	2020-07-22		Asymptomatic		Yes	No	No
hd4043	25	F	Anterior Nasal	2020-07-10		Asymptomatic		Yes	No	No
COV19-003	36	F	Anterior Nasal	2020-07-29		Asymptomatic		Yes	No	No
COV19-004	82	M	Anterior Nasal	2020-07-16		Asymptomatic		Yes	No	No
COV19-005	97	F	Anterior Nasal	2020-07-16		Asymptomatic		Yes	No	No
COV19-006	82	F	Nasopharyngeal	2020-07-16		Asymptomatic		Yes	No	No
COV19-007	74	F	Nasopharyngeal	2020-07-16		Asymptomatic		Yes	No	No
COV19-008	92	F	Nasopharyngeal	2020-07-16		Asymptomatic		Yes	No	No
COV19-009	29	M	Anterior Nasal	2020-07-22		Asymptomatic		Yes	No	No
COV19-010	19	F	Anterior Nasal	2020-07-22		Asymptomatic		Yes	No	No
COV19-014	67	M	Nasopharyngeal	2020-07-30		Asymptomatic		Yes	No	No
COV19-016	34	F	Nasopharyngeal	2020-07-31		Asymptomatic		Yes	No	No
COV19-017	32	M	Anterior Nasal	2020-07-31		Asymptomatic		Yes	No	No
COV19-020	66	M	Anterior Nasal	2020-08-03		Asymptomatic		Yes	No	No
COV19-021	24	F	Anterior Nasal	2020-08-03		Asymptomatic		Yes	No	No
COV19-024	50	F	Anterior Nasal	2020-08-05		Asymptomatic		Yes	No	No
COV19-026	47	F	Anterior Nasal	2020-08-09		Asymptomatic		Yes	No	No
COV19-029	87	F	Nasopharyngeal	2020-08-17		Asymptomatic		Yes	No	No
COV19-030	40	Unknown	Anterior Nasal	2020-08-18		Asymptomatic		Yes	No	No
COV19-036	48	F	Anterior Nasal	2020-07-10		Asymptomatic		Yes	No	No
COV19-037	72	F	Anterior Nasal	2020-07-10		Asymptomatic		Yes	No	No
COV19-040	92	F	Anterior Nasal	2020-07-14		Asymptomatic		Yes	No	No
146782	19	Unknown	Anterior Nasal	2020-09-13		Symptomatic		Yes	No	No
COV19-032	67	M	Anterior Nasal	2020-07-13		Symptomatic		Yes	Yes	No
KEL3805A2713	67	M	Oropharyngeal	2020-04-11		Symptomatic		Yes	Yes	No
KEL3805A2731	49	M	Anterior Nasal	2020-04-12		Symptomatic		Yes	Yes	No
KEL3805A2732	65	F	Nasopharyngeal	2020-04-12		Symptomatic		Yes	Yes	Yes
KEL3805A2733	68	F	Nasopharyngeal	2020-04-12		Symptomatic		Yes	Yes	Yes
KEL3805A2742	64	F	Nasopharyngeal	2020-04-10		Symptomatic		Yes	Yes	No
KEL3805A2770	48	M	Nasopharyngeal	2020-04-12		Symptomatic		Yes	Yes	Yes
KEL3805A2807	51	M	Oropharyngeal	2020-04-12		Symptomatic		Yes	Yes	No
KEL3805A2868	73	M	Anterior Nasal	2020-04-10		Symptomatic		Yes	Yes	No
KEL3805A2869	72	M	Anterior Nasal	2020-04-12		Symptomatic		Yes	Yes	Yes
KEL3805A2870	88	M	Anterior Nasal	2020-04-10		Symptomatic		Yes	Yes	No
KEL3805A2874	65	M	Anterior Nasal	2020-04-09		Symptomatic		Yes	Yes	Yes
KEL3805A2881	85	F	Anterior Nasal	2020-04-11		Symptomatic		Yes	Yes	No
KEL3805A2883	83	M	Anterior Nasal	2020-04-12		Symptomatic		Yes	Yes	No
KEL3805A2884	89	M	Anterior Nasal	2020-04-12		Symptomatic		Yes	Yes	No
KEL3805A2890	91	M	Nasopharyngeal	2020-04-12		Symptomatic		Yes	Yes	No
KEL3805A2897	68	M	Nasopharyngeal	2020-04-13		Symptomatic		Yes	Yes	No
KEL3805A2898	67	F	Anterior Nasal	2020-04-10		Symptomatic		Yes	Yes	No
KEL3805A2908	36	F	Nasopharyngeal	2020-04-12		Symptomatic		Yes	Yes	No
KEL3805A2928	31	F	Nasopharyngeal	2020-04-13		Symptomatic		Yes	Yes	No
KEL3805A2930	65	F	Nasopharyngeal	2020-04-12		Symptomatic		Yes	Yes	No
KEL3805A2952	63	M	Nasopharyngeal	2020-04-12		Symptomatic		Yes	Yes	No
KEL3805A2954	60	M	Nasopharyngeal	2020-04-12		Symptomatic		Yes	Yes	No
KEL3805A2987	52	M	Nasopharyngeal	2020-04-13		Symptomatic		Yes	Yes	No
KEL3805A3005	50	M	Anterior Nasal	2020-04-13		Symptomatic		Yes	Yes	No
KEL3805A3011	88	M	Nasopharyngeal	2020-04-13		Symptomatic		No	Yes	No
KEL3805A3014	95	F	Nasopharyngeal	2020-04-13		Symptomatic		Yes	Yes	Yes
KEL3805A3024	83	F	Nasopharyngeal	2020-04-13		Symptomatic		Yes	Yes	No
KEL3805A3030	24	F	Nasopharyngeal	2020-04-13		Symptomatic		Yes	Yes	No
KEL3805A3049	90	M	Oropharyngeal	2020-04-13		Symptomatic		Yes	Yes	No
KEL3805A3064	67	F	Nasopharyngeal	2020-04-13		Symptomatic		Yes	Yes	No
KEL3805A3070	81	F	Nasopharyngeal	2020-04-13		Symptomatic		Yes	Yes	Yes
KEL3805A3081	86	F	Nasopharyngeal	2020-04-13		Symptomatic		Yes	Yes	No
KEL3805A3082	81	F	Nasopharyngeal	2020-04-13		Symptomatic		Yes	Yes	No
KEL3805A3089	61	M	Nasopharyngeal	2020-04-13		Symptomatic		Yes	Yes	No
KEL3805A3126	92	M	Nasopharyngeal	2020-04-13		Symptomatic		Yes	Yes	Yes
KEL3805A3136	83	F	Nasopharyngeal	2020-04-13		Symptomatic		Yes	Yes	No
KEL3805A3148	53	F	Oropharyngeal	2020-04-14		Symptomatic		Yes	Yes	No
KEL3805A3157	80	M	Oropharyngeal	2020-04-14		Symptomatic		Yes	Yes	No
KEL3805A3181	58	F	Nasopharyngeal	2020-04-14		Symptomatic		Yes	Yes	Yes
KEL3805A3184	80	F	Nasopharyngeal	2020-04-14		Symptomatic		Yes	Yes	No
KEL3805A3189	84	M	Nasopharyngeal	2020-04-14		Symptomatic		Yes	Yes	No
KEL3805A3196	70	M	Nasopharyngeal	2020-04-14		Symptomatic		Yes	Yes	No
KEL3805A3198	93	F	Nasopharyngeal	2020-04-14		Symptomatic		Yes	Yes	No
KEL3805A3201	76	F	Nasopharyngeal	2020-04-14		Symptomatic		Yes	Yes	No
KEL3805A3210	78	F	Nasopharyngeal	2020-04-13		Symptomatic		Yes	Yes	No
KEL3805A3217	80	F	Nasopharyngeal	2020-04-13		Symptomatic		Yes	Yes	No
KEL3805A3219	88	M	Nasopharyngeal	2020-04-13		Symptomatic		Yes	Yes	No
KEL3805A3235	89	M	Nasopharyngeal	2020-04-13		Symptomatic		Yes	Yes	No
KEL3805A3246	69	M	Nasopharyngeal	2020-04-13		Symptomatic		Yes	Yes	Yes
KEL3805A3249	24	F	Nasopharyngeal	2020-04-14		Symptomatic		Yes	Yes	No
