## Supplementary Table 2. Amplicon-Seq data summary for "Subgenomic RNAs as molecular indicators of asymptomatic SARS-CoV-2 infection"

### Sheet: ST.2
Supplementary Table 2. Amplicon-Seq data summary
												amplicon 1				individual sgRNA expression (from amplicon 1)
		#read-pairs	#covid-reads		#mapped-reads		proper amplicons			total sgRNAs		sgRNA	gRNA	sgRNA		S	E	M	ORF6	ORF7b	N
Clinical spectrum	Sample ID	(rp)	(rp)	(%)	(read)	(%)	(rp)	(%)		(rpm)		(rp)	(rp)	gRNA		(rpm)	(rpm)	(rpm)	(rpm)	(rpm)	(rpm)
Asymptomatic	146505	1167123	1065437	0.912875	2292024	0.981912	1132756	0.988433		3014.77		3502.52	10048.3	0.348568		164.2	.	1455.74	716.84	.	666.52
Asymptomatic	146700	1132364	1068072	0.943223	2229828	0.98459	1104777	0.990908		110156		122290	9956.2	12.2828		3977.27	3160.82	13553.9	5004.63	.	84291.2
Asymptomatic	146716	1298350	1186327	0.913719	2477755	0.954194	1209186	0.976034		5606.25		6966.4	18798.7	0.370579		159.61	127.36	1543.19	577.25	.	3193.06
Asymptomatic	147008	1271101	1146384	0.901883	2406270	0.94653	1185098	0.985008		14185.3		17006.4	10998.3	1.54627		1074.17	156.11	868.28	863.22	.	11210.9
Asymptomatic	147046	1668555	1557543	0.933468	3280184	0.982942	1620555	0.988088		17486.6		28595.7	18375.2	1.55621		2030.17	2555.3	1152.07	1190.95	.	10539.6
Asymptomatic	155674	1107624	1042217	0.940948	2189166	0.988226	1083734	0.990088		17118.6		18590.1	11210.6	1.65826		1874.08	992.86	1395.18	1105.44	17.53	11680
Asymptomatic	156032	1109765	1048158	0.944486	2201253	0.991765	1091173	0.991411		7878.68		8682.36	10259.1	0.84631		984.26	471.97	666.26	600.27	1.83	5127.51
Asymptomatic	156274	1273784	1198848	0.941171	2520703	0.989455	1245595	0.988292		15272.2		19110.8	12488.3	1.53029		1289.34	828.52	2025.54	984.27	26.49	10051.4
Asymptomatic	840618	1149059	1073954	0.934638	2277824	0.991169	1124128	0.987019		1845.88		2128.88	10533.4	0.202108		248.19	64.94	305.13	193.04	1.78	1029.24
Asymptomatic	hd4043	1196397	1116310	0.93306	2369168	0.990126	1171078	0.988599		3513.86		4208.24	13058.4	0.322263		305.7	109.3	537.97	416.71	1.71	2126.25
Asymptomatic	COV19-003	534036	506722	0.948854	1061853	0.994177	526987	0.99258		4685.13		2466.92	4020.04	0.613656		497.17	301.72	960.18	402.29	3.8	2497.22
Asymptomatic	COV19-004	511767	478766	0.935516	1013371	0.990071	501493	0.989752		3172.53		1626.44	4405.88	0.369152		159.52	221.34	536.4	199.4	17.95	2025.95
Asymptomatic	COV19-005	653841	610860	0.934264	1292264	0.98821	642423	0.99426		1811.89		1168.08	11208.4	0.104214		.	.	.	1811.89	.	.
Asymptomatic	COV19-006	895743	822116	0.917803	1746555	0.97492	862369	0.987509		1309.18		1310.36	10108.3	0.129632		415.14	.	246.99	.	.	618.06
Asymptomatic	COV19-007	754771	691673	0.916401	1456489	0.964855	717132	0.984741		1943.85		1400.28	12132.1	0.11542		.	.	.	.	.	1943.85
Asymptomatic	COV19-008	597330	545160	0.912661	1146006	0.959274	569424	0.993754		0		2.32	2985.68	0.000777042		.	.	.	.	.	.
Asymptomatic	COV19-009	530458	499970	0.942525	1053739	0.993235	523113	0.99287		0		3.68	8324.52	0.000442068		.	.	.	.	.	.
Asymptomatic	COV19-010	483915	452929	0.935968	959471	0.991363	475527	0.991227		2515.1		1229.56	3603.92	0.341173		399.56	147.21	386.94	46.26	.	1535.14
Asymptomatic	COV19-014	513858	482004	0.93801	1015280	0.987899	502110	0.989106		2909.72		1495.4	4302.56	0.347561		217.08	133.44	965.92	294.76	.	1294.54
Asymptomatic	COV19-016	555961	524473	0.943363	1101158	0.990319	544842	0.98958		5434.6		2989.84	4777.24	0.625851		370.75	328.54	1126.93	706.63	.	2877.9
Asymptomatic	COV19-017	674307	635877	0.943008	1334826	0.989776	659559	0.988232		3062.65		2024.16	5557.56	0.364217		133.42	66.71	611.01	272.91	.	1971.01
Asymptomatic	COV19-020	316389	297253	0.939517	625907	0.989142	308519	0.98583		4631.81		1479.56	2651.32	0.558047		434.33	103.72	1452.1	641.78	.	1986.91
Asymptomatic	COV19-021	475883	446708	0.938693	943199	0.990999	466303	0.988769		4585		2177.64	4526.92	0.481042		546.85	317.39	973.62	302.38	10.72	2401.87
Asymptomatic	COV19-024	578278	544948	0.942363	1135933	0.982169	563946	0.992921		3200.66		1806.36	3268.64	0.552634		.	1950.54	.	1218.2	.	.
Asymptomatic	COV19-026	645063	597280	0.925925	1248974	0.968102	614231	0.983577		4231.31		2833.16	6303.4	0.449465		1015.9	672.39	1961.8	.	.	564.93
Asymptomatic	COV19-029	455450	432645	0.949929	904003	0.992428	443101	0.980309		7948.53		3548.96	4102.8	0.865009		1870.91	282.1	1155.49	410.74	29.34	4195.43
Asymptomatic	COV19-030	581617	551041	0.947429	1150868	0.989369	570429	0.991302		844.98		518.32	6033.4	0.0859084		22.79	71.88	175.31	99.92	5.26	469.82
Asymptomatic	COV19-036	593847	551662	0.928963	1176902	0.990913	579805	0.985307		11088.2		6530	8735.92	0.747489		1383.22	220.76	2909.6	1176.26	10.35	5362.15
Asymptomatic	COV19-037	556173	522773	0.939947	1104567	0.993007	545937	0.988509		3482.09		1954.64	5141.24	0.380188		424.96	120.89	859.07	371.84	.	1672.35
Asymptomatic	COV19-040	676331	640894	0.947604	1336583	0.988113	662527	0.991374		2968.94		2030.08	4372.36	0.464298		295.84	126.79	526.77	419.61	.	1587.86
Symptomatic	146782	1157764	1086067	0.938073	2285991	0.987244	1132234	0.990585		18373.4		20940.7	15013.4	1.3948		1483.79	1104.9	2142.67	1815.88	.	11784.7
Symptomatic	COV19-032	595585	558468	0.93768	1179979	0.990605	584525	0.990738		4538.73		2713.6	4783.64	0.567267		321.63	176.21	1122.28	509.82	.	2386.55
Symptomatic	KEL3805A2713	465705	434384	0.932745	914316	0.981647	426811	0.933618		18790.5		8160.08	4023.44	2.02814		1757.22	140.58	7478.72	2959.16	9.37	6445.48
Symptomatic	KEL3805A2731	489880	451376	0.921401	925472	0.944591	337502	0.729362		39493.1		13706.1	2611.28	5.24881		2077.02	62.22	27694.7	3152.57	26.67	6456.26
Symptomatic	KEL3805A2732	413686	391126	0.945466	803573	0.971235	342557	0.852585		186819		64287.3	2561.84	25.0942		14543.6	359.06	58145.1	21295.7	125.53	92317.5
Symptomatic	KEL3805A2733	499096	473183	0.94808	956532	0.958265	343444	0.718102		88657.8		30944.2	2671.68	11.5823		4978.98	119.38	49166.7	8318.68	66.97	25983.9
Symptomatic	KEL3805A2742	439397	418305	0.951998	858999	0.977475	317735	0.73978		94871.5		30662	2993.96	10.2413		6599.84	72.39	38648.6	11150.8	94.42	38283.5
Symptomatic	KEL3805A2770	443333	420134	0.947671	859819	0.969721	284963	0.662844		81512.3		23779.9	2354.24	10.1009		5786.72	133.35	54947.5	7857.16	45.62	12724.5
Symptomatic	KEL3805A2807	407484	353313	0.86706	742075	0.910557	328202	0.884552		17760.4		6019.16	2823.4	2.13188		4046.29	36.56	4329.65	1819	21.33	7507.57
Symptomatic	KEL3805A2868	472574	446035	0.943842	921766	0.975261	318454	0.690965		129987		42244	2696.4	15.6668		12237.2	216.67	87080.1	13304.9	81.64	17044.8
Symptomatic	KEL3805A2869	479922	458272	0.954889	942914	0.982362	314283	0.666621		55450		18155.7	2948.88	6.15681		3064.12	92.27	42566.7	4814.13	15.91	4884.13
Symptomatic	KEL3805A2870	415992	393270	0.945379	810995	0.974772	294805	0.727021		75785.7		22743.8	2840.48	8.00703		8551.42	98.37	35762.6	11037.8	47.49	20281.2
Symptomatic	KEL3805A2874	439054	405945	0.92459	851238	0.9694	395678	0.929653		45986.9		18556.7	5076.52	3.6554		2077.45	88.46	15530.3	4058.86	78.35	24153.5
Symptomatic	KEL3805A2881	439174	360674	0.821255	752642	0.856884	316296	0.840495		80604.9		25889.5	3008.2	8.60632		5197.66	85.36	19867.5	10853.8	230.8	44369.8
Symptomatic	KEL3805A2883	413281	389870	0.943353	813427	0.984109	330171	0.811802		57630.7		19339.8	3040.2	6.36137		5057.99	148.41	28224.8	8904.48	39.37	15237.6
Symptomatic	KEL3805A2884	457660	432808	0.945698	895771	0.978642	362051	0.808356		63214.8		23263.5	3185.16	7.30371		6372.03	151.91	27645.3	9581.52	63.53	19395.1
Symptomatic	KEL3805A2890	401271	379167	0.944915	790629	0.985156	347132	0.878116		42349.9		14853.1	3125.4	4.75239		4563.11	172.84	19306.8	6954.13	34.57	11301.2
Symptomatic	KEL3805A2897	429491	408133	0.950271	843145	0.981563	316457	0.750659		93949.6		30203.4	3058.16	9.87632		7454.41	88.48	38744.6	9274.56	72.68	38280.1
Symptomatic	KEL3805A2898	437010	412615	0.944177	857978	0.981646	371773	0.866626		38241.1		14396.2	3467.36	4.15192		4787.87	112.97	11523.2	5355.42	53.8	16389
Symptomatic	KEL3805A2908	364765	345726	0.947805	706661	0.968652	281956	0.797995		156801		44518.5	2270.04	19.6113		15991.9	248.27	64949.8	15591.1	74.48	59931.3
Symptomatic	KEL3805A2928	405637	388172	0.956944	795379	0.980407	314884	0.791784		230155		72864	1856.72	39.2434		20588.5	254.06	101577	19095.9	123.86	88492.9
Symptomatic	KEL3805A2930	429879	406954	0.946671	839159	0.976041	328357	0.782586		118654		39206.8	3091.12	12.6837		12349.4	79.18	47591.5	11563.6	91.36	46961.1
Symptomatic	KEL3805A2952	502207	475213	0.946249	985929	0.981596	393126	0.797473		64495.9		25691.6	3549	7.23911		4560.88	175.52	32844.4	5850.54	40.7	20967.8
Symptomatic	KEL3805A2954	484111	460372	0.950964	938936	0.969753	331946	0.707068		97639.4		32841.3	3144.56	10.4439		6184.74	63.26	42500.9	11336.2	84.35	37463.9
Symptomatic	KEL3805A2987	319427	303171	0.949109	619339	0.969453	232582	0.751065		81640		19287.6	2101.04	9.18001		7304.95	128.99	42187.3	8981.78	51.59	22959.6
Symptomatic	KEL3805A3005	383160	345714	0.902271	715336	0.933469	308508	0.862554		33668.5		10651.1	2665.84	3.99541		8259.11	64.83	7455.24	3114.99	.	14767.9
Symptomatic	KEL3805A3014	487422	465855	0.955753	950553	0.975082	345881	0.727747		148557		52284.2	2252.76	23.209		13938.3	176.36	93757.7	9717.21	92.52	30825.6
Symptomatic	KEL3805A3024	394813	374551	0.94868	766975	0.971314	271361	0.707614		139158		38225.3	2344.92	16.3013		13959.3	162.15	52922.1	17069.5	165.83	54867.9
Symptomatic	KEL3805A3030	448737	428124	0.954064	866587	0.965585	308739	0.71254		178889		55880.6	2576.76	21.6864		20357	307.7	92728.8	15391.6	103.65	49961.3
Symptomatic	KEL3805A3049	371590	351114	0.944896	732286	0.985341	340650	0.930374		141606		48550.2	2611.72	18.5894		9983.85	719.21	56310	13585.8	132.1	60816.1
Symptomatic	KEL3805A3064	447911	423283	0.945016	877047	0.979042	388932	0.886913		41418.6		16291.3	3428.84	4.75125		6152.75	136.27	13843	4831.18	18	16416.8
Symptomatic	KEL3805A3070	445888	423252	0.949234	863555	0.968354	293152	0.678942		88118.1		27119.1	2676.84	10.131		10625.9	119.39	54493.9	9926.59	92.1	12832.9
Symptomatic	KEL3805A3081	407522	383233	0.940398	789686	0.968888	317008	0.802871		65622.9		21271.6	2734.8	7.7781		11002.9	211.35	30122.3	8252.16	56.78	15964.9
Symptomatic	KEL3805A3082	489223	465007	0.950501	946781	0.967637	339624	0.717429		62884.2		22125	2882.36	7.67599		4731.7	103.06	39131.5	8259.13	55.94	10547
Symptomatic	KEL3805A3089	407934	385386	0.944726	783208	0.959969	297251	0.75906		104575		31550	2809.36	11.2303		10344.8	174.94	48090.7	13150.5	121.11	32666
Symptomatic	KEL3805A3126	316741	299088	0.944267	610717	0.964064	237307	0.777142		40209.5		9839.2	2287.6	4.3011		3413.3	63.21	21183.5	4066.46	42.14	11411.4
Symptomatic	KEL3805A3136	299983	281574	0.938633	591109	0.985237	280203	0.948059		13254.7		3758.6	2471.68	1.52067		1124.18	139.18	2990.69	1356.16	7.14	7626.61
Symptomatic	KEL3805A3148	425094	400623	0.942434	833364	0.980211	353259	0.84779		59115.3		21129	3321.36	6.36154		9086.82	212.31	26082.8	6440.03	96.25	17177.2
Symptomatic	KEL3805A3157	411185	389310	0.9468	803966	0.977621	309637	0.770274		61740		19543.2	2832.92	6.89862		9905.15	87.2	39123.2	3529.94	19.38	9062.22
Symptomatic	KEL3805A3181	444941	421542	0.947411	862557	0.969294	314921	0.730203		81315.6		26049.9	3189	8.16868		12968.3	168.3	44830.3	7830.54	25.4	15486.4
Symptomatic	KEL3805A3184	457301	432383	0.945511	894196	0.977689	376595	0.84231		44681.9		16966.7	3692.88	4.59444		7015.49	119.49	14155.8	5414.3	74.35	17897.2
Symptomatic	KEL3805A3189	493918	462463	0.936315	959980	0.971801	344928	0.718615		88830.1		31315.4	3484.84	8.98618		12672.2	113.07	45786.4	8564.11	34.79	21645.1
Symptomatic	KEL3805A3196	477739	449129	0.940114	933425	0.976919	385443	0.825868		72231.2		28150	3400.44	8.27833		6527.55	132.32	24647	10909.5	85.62	29924
Symptomatic	KEL3805A3198	347087	331001	0.953654	675622	0.973275	244336	0.723292		117842		29294	1834.16	15.9714		9765.24	196.45	74532.6	7837.57	61.39	25419.9
Symptomatic	KEL3805A3201	461813	433965	0.939699	901796	0.976365	374414	0.830374		82801.4		31392.8	2897.08	10.836		8095.32	219.01	43462.6	6669.09	29.38	24304.7
Symptomatic	KEL3805A3210	350614	331286	0.944874	690356	0.984496	322178	0.933368		15485.2		5076.8	3286.36	1.54481		962.2	105.53	3529.11	2014.41	6.21	8861.56
Symptomatic	KEL3805A3217	450858	424208	0.94089	875069	0.970449	318127	0.72709		80298.1		25990.7	2869.8	9.05663		6676.58	106.88	30142	12954	106.88	30274.1
Symptomatic	KEL3805A3219	412650	388049	0.940383	800586	0.970055	277710	0.693767		49638.1		14327	2907.84	4.92704		2477.4	43.21	21853.7	8501.67	86.42	16664.9
Symptomatic	KEL3805A3235	406573	383373	0.942938	797585	0.980863	373957	0.937723		29257.4		11038	2920.92	3.77893		2815.83	189.86	7629.22	4575.39	.	14033.7
Symptomatic	KEL3805A3246	362287	343740	0.948806	708461	0.977762	258025	0.72841		50239.3		13307.6	2705.32	4.91903		6716.4	85.26	26613.7	4755.35	34.88	12006.6
Symptomatic	KEL3805A3249	420755	401563	0.954387	814147	0.967483	285900	0.70233		112756		32737.5	2302.96	14.2154		8702.34	188.88	58454	12490.4	139.91	32770.2
