## Supplementary Table 3. Poly-A+ RNA-Seq data summary for "Subgenomic RNAs as molecular indicators of asymptomatic SARS-CoV-2 infection"

### Sheet: ST.3
Supplementary Table 3. Poly-A+ RNA-Seq data summary
	#read-pairs	#covid-reads		#human-reads		#dedup-reads		unique junction	total junctions					relative abundance
Sample ID	(rp)	(rp)	(%)	(rp)	(%)	(count)		(rp)	(rp)	(rpm)	Ct_N	Viral Load (Ct_N)		gRNA	S	ORF3a	E	M	ORF6	ORF7a	ORF7b	ORF8	N
KEL3805A2713	38110858	23437	0.000614969	6658226	0.174707	17608		26	86	4884.14	18.7404	306.462		n.a.	n.a.	n.a.	n.a.	n.a.	n.a.	n.a.	n.a.	n.a.	n.a.
KEL3805A2731	36737363	8292864	0.225734	27605972	0.751441	994109		659	3674	3694.98	14.5977	5413.45		0.169321	0.0139747	0.0708482	0.0146246	0.0623984	0.0435489	0.109847	0	0.0237244	0.491713
KEL3805A2732	26946084	357052	0.0132506	26028479	0.965947	42215		48	312	7390.74	19.0063	254.888		0.0392857	0.0178571	0.0464286	0.025	0.0928571	0.0321429	0.110714	0	0.025	0.610714
KEL3805A2733	60271005	40089300	0.665151	18559220	0.307929	6345056		3143	33173	5227.06	13.1511	14754.3		0.114568	0.00994597	0.0494889	0.0130777	0.0632894	0.0439481	0.105861	0.000344151	0.0289431	0.570534
KEL3805A2742	51591015	12089753	0.234338	38126236	0.739009	797229		541	4071	5104.47	15.5631	2772.39		0.103342	0.0098287	0.0443696	0.0117944	0.0502668	0.0488627	0.0690817	0.00028082	0.020219	0.641955
KEL3805A2770	20777581	16257036	0.782432	4039539	0.194418	1903260		993	8959	4705.84	13.8978	8793.35		0.126055	0.0197408	0.089428	0.0181948	0.0705197	0.0683791	0.09692	0	0.0212867	0.489476
KEL3805A2807	15462673	4782	0.000309261	13884168	0.897915	10036		61	84	8369.87	18.8741	279.345		n.a.	n.a.	n.a.	n.a.	n.a.	n.a.	n.a.	n.a.	n.a.	n.a.
KEL3805A2868	19723939	2705475	0.137167	16461475	0.834594	900303		461	3889	4319.29	14.8623	4506.19		0.00601202	0.00835003	0.107548	0.0207081	0.114562	0.0744823	0.179025	0.000334001	0.0247161	0.464262
KEL3805A2869	18621911	3408282	0.183025	14602488	0.784156	2488744		542	6441	2587.83	14.1847	7207.8		0.0287518	0.0178822	0.116234	0.0217391	0.10817	0.0711781	0.141655	0	0.0285764	0.465813
KEL3805A2870	35553173	803713	0.0226059	33781421	0.950166	194122		161	741	3816.16	16.5291	1419.2		0.00804829	0.0100604	0.0885312	0.0221328	0.0724346	0.0422535	0.148893	0	0.0402414	0.567404
KEL3805A2874	42819656	6094	0.000142318	41631579	0.972254	11699		58	93	7949.4	13.6921	10141		n.a.	n.a.	n.a.	n.a.	n.a.	n.a.	n.a.	n.a.	n.a.	n.a.
KEL3805A2881	22044105	1887	8.56011e-05	21501090	0.975367	4396		21	22	5004.55	18.0171	505.963		n.a.	n.a.	n.a.	n.a.	n.a.	n.a.	n.a.	n.a.	n.a.	n.a.
KEL3805A2883	32072973	595019	0.018552	30417172	0.948374	268150		141	980	3654.28	16.63	1323.41		0.00245399	0.00368098	0.0748466	0.0306748	0.0625767	0.0944785	0.128834	0	0.0269939	0.57546
KEL3805A2884	21892720	672168	0.0307028	20406685	0.932122	88889		76	279	3138.75	17.305	828.897		0.00505051	0	0.0454545	0.0252525	0.0151515	0.0757576	0.0656566	0	0.030303	0.737374
KEL3805A2890	29315752	761022	0.0259595	27086273	0.923949	112211		63	422	3760.77	18.8204	289.934		0.027248	0.00544959	0.0790191	0.0217984	0.0544959	0.0980926	0.128065	0	0.0217984	0.564033
KEL3805A2897	51499996	22237787	0.431802	23491854	0.456153	542370		309	2110	3890.33	16.4871	1461.13		0.00423472	0.000604961	0.0502117	0.00604961	0.0423472	0.0429522	0.0792498	0	0.0193587	0.754991
KEL3805A2898	37519574	1299320	0.0346305	30318378	0.808068	153154		150	544	3551.98	18.8514	283.767		0.0529101	0.00793651	0.0661376	0.031746	0.0793651	0.037037	0.137566	0	0.042328	0.544974
KEL3805A2908	66521726	6308979	0.0948409	59012388	0.887115	147836		173	1251	8462.08	17.8591	564.515		0.0519599	0.00546946	0.0601641	0.0264357	0.0391978	0.0273473	0.11577	0	0.0309936	0.642662
KEL3805A2928	28007366	1035618	0.0369766	26536345	0.947477	349259		132	4046	11583.3	16.0344	1999.72		0.0504018	0.00973947	0.0384709	0.00608717	0.0508887	0.0394449	0.0530801	0	0.017531	0.734356
KEL3805A2930	43326823	5868622	0.13545	36709084	0.84726	964242		301	4531	4698.12	14.8038	4692.78		0.0489381	0.00600185	0.0360111	0.00831025	0.062096	0.0533241	0.066482	0	0.0237765	0.69506
KEL3805A2952	30470854	1716702	0.0563391	28248440	0.927064	231591		116	1286	5552.89	18.1764	453.059		0.0874404	0.0111288	0.0659777	0.0135135	0.0588235	0.0492846	0.0715421	0	0.0286169	0.613672
KEL3805A2954	33316465	6834152	0.205128	25698474	0.771345	805796		349	3588	4450.97	14.7026	5033.62		0.00672721	0.00235452	0.0477632	0.0110999	0.0484359	0.0612176	0.0770266	0	0.0255634	0.719812
KEL3805A2987	27746674	3051915	0.109992	24107700	0.86885	331779		186	1317	3968.88	15.8709	2239.69		0.019962	0.00190114	0.0627376	0.0180608	0.0598859	0.0418251	0.0903042	0	0.0275665	0.677757
KEL3805A3005	19399977	35818	0.00184629	18401110	0.948512	32657		65	95	2909.02	17.2432	865.17		n.a.	n.a.	n.a.	n.a.	n.a.	n.a.	n.a.	n.a.	n.a.	n.a.
KEL3805A3011	35508550	25030521	0.704915	9532382	0.268453	1346245		553	2297	1706.23	15.1371	3724.63		0.385978	0.00693374	0.0508475	0.0150231	0.0423729	0.0377504	0.0562404	0	0.0165639	0.38829
KEL3805A3014	26522198	9444456	0.356096	16494334	0.621907	3311437		1602	24330	7346.62	13.2416	13857.5		0.0280677	0.00973202	0.0689234	0.0135402	0.064457	0.0411378	0.118336	4.70146e-05	0.0242595	0.6315
KEL3805A3024	23587279	1252318	0.0530929	21849774	0.926337	242276		165	1533	6327.08	16.9828	1036.27		0.0596125	0.0134128	0.076006	0.00968703	0.0782414	0.0439642	0.0864382	0	0.0178838	0.614754
KEL3805A3030	26822553	2643351	0.0985496	23262122	0.86726	385674		282	2945	7634.79	15.0946	3835.91		0.0472201	0.0163747	0.0601676	0.0182788	0.0628332	0.0445545	0.0757807	0	0.0277989	0.646992
KEL3805A3049	33681508	47778	0.00141852	3340687	0.0991846	46566		53	563	12090.4	17.41	770.707		0.00200803	0	0.0220884	0.00803213	0.0481928	0.0381526	0.116466	0	0.0441767	0.720884
KEL3805A3064	22511408	1453273	0.0645572	18838570	0.836845	68971		77	286	4146.67	18.8947	275.385		0.0837438	0.00985222	0.0689655	0.00985222	0.0591133	0.0492611	0.103448	0	0.0197044	0.596059
KEL3805A3070	15581328	1744085	0.111934	13373542	0.858306	795256		443	2660	3344.38	13.9341	8575.06		0.013269	0.0108565	0.100121	0.0217129	0.0904704	0.0657419	0.126659	0	0.0259349	0.545235
KEL3805A3081	25217299	7658340	0.303694	16803294	0.66634	410469		287	1929	4699.5	17.2328	871.426		0.109046	0.0185874	0.13259	0.023544	0.0793061	0.0625774	0.105328	0	0.0142503	0.454771
KEL3805A3082	43761442	18619889	0.425486	24049359	0.549556	2786456		1365	8568	3074.35	13.1184	15093.6		0.0883879	0.110932	0.064949	0.030059	0.0916085	0.0717481	0.143138	0.000536769	0.0479513	0.350689
KEL3805A3089	30066757	15868733	0.527783	13435245	0.446847	770763		609	4502	5840.97	16.0094	2034.68		0.071073	0.0154867	0.0790929	0.0154867	0.0691372	0.0533739	0.0810288	0.000276549	0.0165929	0.598451
KEL3805A3126	30003944	8740820	0.291322	20375301	0.679087	2272272		717	5540	2437.74	13.4552	11950.9		0.0498675	0.00891351	0.0674536	0.0105999	0.0585401	0.0411949	0.116358	0	0.0260178	0.621055
KEL3805A3136	31005983	688100	0.0221925	29796115	0.96098	64771		91	360	5558.04	18.3258	408.489		0.0634328	0.00373134	0.0447761	0.0223881	0.0597015	0.0447761	0.0708955	0	0.0261194	0.664179
KEL3805A3148	43614898	4159767	0.0953749	33144765	0.759941	77623		86	303	3903.48	18.7262	309.511		0.0151515	0	0.111111	0.0505051	0.141414	0.0707071	0.0909091	0	0.030303	0.489899
KEL3805A3157	31850768	1450654	0.0455453	9053189	0.284238	608358		373	2166	3560.4	15.9692	2092.21		0.0560634	0.0262035	0.110908	0.0243754	0.106642	0.055454	0.116392	0	0.0170628	0.486898
KEL3805A3181	47319029	30750022	0.649845	15057193	0.318206	2143457		1937	7246	3378.95	15.4455	3007.8		0.164041	0.0301575	0.110449	0.0194007	0.106992	0.0649251	0.120822	0	0.0174798	0.365732
KEL3805A3184	34921427	11274864	0.322864	20410926	0.584481	357495		1042	2138	5980.5	18.9117	272.164		0	0.0296167	0.0801394	0.0261324	0.0958188	0.0696864	0.21777	0	0.0418118	0.439024
KEL3805A3189	96139839	3239575	0.0336965	89087107	0.926641	1114319		671	4477	4017.7	15.109	3798.01		0	0.0362942	0.0971028	0.0397962	0.139128	0.0452085	0.180834	0.00031837	0.046482	0.414836
KEL3805A3196	33984257	981979	0.0288951	22611385	0.665349	206311		151	931	4512.6	18.4899	364.573		0.0764075	0.0120643	0.0844504	0.0174263	0.0563003	0.0589812	0.152815	0	0.0214477	0.520107
KEL3805A3198	20389372	1826728	0.0895922	18102223	0.887826	931594		381	5104	5478.47	14.2758	6766.31		0.0679245	0.0102725	0.0618449	0.0115304	0.0654088	0.0427673	0.0794549	0.000209644	0.0215933	0.638994
KEL3805A3201	27616375	3807902	0.137886	22835270	0.826874	183428		157	1131	6165.91	16.2303	1745.88		0.0682281	0.0101833	0.0967413	0.0162933	0.0845214	0.0295316	0.0743381	0	0.0213849	0.598778
KEL3805A3210	29038204	5618479	0.193486	22624145	0.779117	197053		101	596	3024.57	18.25	430.536		0.169717	0.00166389	0.0765391	0.0216306	0.0499168	0.0615641	0.0715474	0	0.0216306	0.52579
KEL3805A3217	42332014	10723082	0.253309	28019484	0.661898	511222		473	2075	4056.52	16.7608	1208.66		0.107066	0.00428266	0.0713776	0.0157031	0.0678087	0.06995	0.100642	0	0.0206995	0.54247
KEL3805A3219	43754478	13216514	0.302061	29079419	0.664604	965359		587	3055	3163.77	15.1528	3684.3		0.13361	0.00580913	0.0481328	0.0145228	0.0302905	0.080083	0.0771784	0	0.0207469	0.589627
KEL3805A3235	36688374	1094003	0.0298188	32295376	0.880262	71849		67	429	5970.86	19.181	225.813		0.0762712	0.00564972	0.0480226	0.0225989	0.110169	0.079096	0.0508475	0	0.00847458	0.59887
KEL3805A3246	42992109	19669409	0.457512	21758381	0.506102	1069562		742	3248	3034.78	15.5677	2763.51		0.0836892	0.0123826	0.0977797	0.0123826	0.0631939	0.0666097	0.12041	0	0.0264731	0.517079
KEL3805A3249	35107338	12082701	0.344165	16228342	0.462249	1318670		733	7051	5345.46	14.5453	5613.72		0.0740219	0.0131455	0.0605634	0.0159624	0.0804382	0.056964	0.109077	0	0.0239437	0.565884
COV19-032	93391317	34114920	0.3653	55050677	0.5895	1266673		1142	9234	N.A.	N.A.	N.A.		N.A.	N.A.	N.A.	N.A.	N.A.	N.A.	N.A.	N.A.	N.A.	N.A.
