## Supplementary Table 5. Iso-Seq data summary for "Subgenomic RNAs as molecular indicators of asymptomatic SARS-CoV-2 infection"

### Sheet: ST.5
Supplementary Table 5. Iso-Seq data summary
	circular consensus reads	full-length (FL) reads		FL viral reads
sample	(count)	(count)	(%)	(count)
KEL3805A2732	272545	270114	0.99108	1732
KEL3805A2733	464313	460417	0.991609	189340
KEL3805A2770	309213	304940	0.986181	147771
KEL3805A2869	100240	82001	0.818047	6651
KEL3805A2874	80651	58934	0.730729	1
KEL3805A3014	264973	261099	0.98538	33251
KEL3805A3070	92124	86735	0.941503	3591
KEL3805A3126	135954	132591	0.975264	33058
KEL3805A3181	40327	39806	0.987081	21450
KEL3805A3246	358047	355594	0.993149	195362
